# A defined diet for pre-adult *Drosophila melanogaster*

**DOI:** 10.1101/2023.08.28.555220

**Authors:** Felipe Martelli, Annelise Quig, Sarah Mele, Jiayi Lin, Tahlia L. Fulton, Mia Wansbrough, Christopher K. Barlow, Ralf B. Schittenhelm, Travis K. Johnson, Matthew D.W. Piper

## Abstract

*Drosophila* melanogaster is unique among animal models because it has a fully defined synthetic diet available to study nutrient-gene interactions. However, use of this diet is limited to adult studies due to impaired larval development and survival. Here, we provide an adjusted formula that improves larval growth, development rate, and rescues survival. We demonstrate its use for exploring pre-adult diet compositions of therapeutic potential in a model of an inherited metabolic disorder.
