## Supplementary Table 2 for "A defined diet for pre-adult *Drosophila melanogaster*"

### Sheet: Downregulated on 108N
Quantitative Enrichment Analysis - Small Molecule Pathway Database (SMPDB)
Metabolite set downregulate on 108N diet	Total Cmpd	Hits	Statistic Q	Expected Q	Raw p	Holm p	FDR
Oxidation of Branched Chain Fatty Acids	26	7	98.903	11.111	1.8406e-12	1.7486e-10	1.7486e-10
Beta Oxidation of Very Long Chain Fatty Acids	17	10	92.222	11.111	3.8652e-10	3.6332e-08	1.836e-08
Biotin Metabolism	8	2	85.721	11.111	4.3362e-09	4.0327e-07	1.3731e-07
Beta-Alanine Metabolism	34	6	85.169	11.111	1.0952e-08	1.0076e-06	2.2633e-07
Phospholipid Biosynthesis	29	9	98.359	11.111	1.1912e-08	1.084e-06	2.2633e-07
Phosphatidylethanolamine Biosynthesis	12	6	98.191	11.111	2.9067e-08	2.6161e-06	3.2503e-07
Phosphatidylcholine Biosynthesis	14	7	98.191	11.111	2.9067e-08	2.6161e-06	3.2503e-07
Betaine Metabolism	21	8	97.668	11.111	3.2868e-08	2.8924e-06	3.2503e-07
Methionine Metabolism	43	9	97.618	11.111	3.4517e-08	3.003e-06	3.2503e-07
Mitochondrial Beta-Oxidation of Short Chain Saturated Fatty Acids	27	10	97.831	11.111	3.7632e-08	3.2363e-06	3.2503e-07
Mitochondrial Beta-Oxidation of Long Chain Saturated Fatty Acids	28	9	97.832	11.111	3.7635e-08	3.2363e-06	3.2503e-07
Carnitine Synthesis	22	7	97.649	11.111	4.2842e-08	3.5987e-06	3.3917e-07
Fatty acid Metabolism	43	11	88.908	11.111	8.0154e-08	6.6528e-06	5.8574e-07
D-Arginine and D-Ornithine Metabolism	11	2	96.764	11.111	2.3557e-07	1.9316e-05	1.1754e-06
Tyrosine Metabolism	72	11	95.415	11.111	3.7292e-07	3.0206e-05	1.1754e-06
Androgen and Estrogen Metabolism	33	5	96.373	11.111	3.939e-07	3.1512e-05	1.1754e-06
Fructose and Mannose Degradation	32	7	95.77	11.111	3.9991e-07	3.1593e-05	1.1754e-06
Estrone Metabolism	24	5	96.435	11.111	4.0804e-07	3.1827e-05	1.1754e-06
Lysine Degradation	30	5	96.43	11.111	4.0809e-07	3.1827e-05	1.1754e-06
Glucose-Alanine Cycle	13	3	96.445	11.111	4.0811e-07	3.1827e-05	1.1754e-06
Steroidogenesis	43	3	96.445	11.111	4.0811e-07	3.1827e-05	1.1754e-06
Androstenedione Metabolism	24	4	96.444	11.111	4.0813e-07	3.1827e-05	1.1754e-06
Porphyrin Metabolism	40	4	96.433	11.111	4.0814e-07	3.1827e-05	1.1754e-06
Caffeine Metabolism	24	4	96.431	11.111	4.0819e-07	3.1827e-05	1.1754e-06
Malate-Aspartate Shuttle	10	2	96.446	11.111	4.082e-07	3.1827e-05	1.1754e-06
Glycerol Phosphate Shuttle	11	4	96.194	11.111	4.0831e-07	3.1827e-05	1.1754e-06
De Novo Triacylglycerol Biosynthesis	9	3	96.207	11.111	4.0839e-07	3.1827e-05	1.1754e-06
Cardiolipin Biosynthesis	11	4	96.187	11.111	4.1117e-07	3.1827e-05	1.1754e-06
Plasmalogen Synthesis	26	8	95.941	11.111	4.1728e-07	3.1827e-05	1.1754e-06
Pterine Biosynthesis	29	5	96.252	11.111	4.2865e-07	3.1827e-05	1.1754e-06
Inositol Metabolism	33	4	96.042	11.111	4.3058e-07	3.1827e-05	1.1754e-06
Starch and Sucrose Metabolism	31	7	95.941	11.111	4.3404e-07	3.1827e-05	1.1754e-06
Threonine and 2-Oxobutanoate Degradation	20	6	96.042	11.111	4.39e-07	3.1827e-05	1.1754e-06
Inositol Phosphate Metabolism	26	3	96.11	11.111	4.4384e-07	3.1827e-05	1.1754e-06
Folate Metabolism	29	6	96.035	11.111	4.4508e-07	3.1827e-05	1.1754e-06
Glycolysis	25	5	95.835	11.111	4.4542e-07	3.1827e-05	1.1754e-06
Retinol Metabolism	37	5	94.825	11.111	7.0682e-07	4.1702e-05	1.8148e-06
Galactose Metabolism	38	9	88.812	11.111	1.274e-06	7.3895e-05	3.1851e-06
Nucleotide Sugars Metabolism	20	7	89.562	11.111	2.5817e-06	0.00014715	6.1975e-06
Glycine and Serine Metabolism	59	12	93.35	11.111	2.6095e-06	0.00014715	6.1975e-06
Nicotinate and Nicotinamide Metabolism	37	10	93.854	11.111	3.0903e-06	0.00016996	6.4528e-06
Urea Cycle	29	6	93.871	11.111	3.0942e-06	0.00016996	6.4528e-06
Propanoate Metabolism	42	8	93.875	11.111	3.1175e-06	0.00016996	6.4528e-06
Cysteine Metabolism	26	5	93.876	11.111	3.1207e-06	0.00016996	6.4528e-06
Ammonia Recycling	32	8	93.814	11.111	3.1245e-06	0.00016996	6.4528e-06
Arginine and Proline Metabolism	53	11	93.626	11.111	3.1998e-06	0.00016996	6.4528e-06
Ethanol Degradation	19	6	93.883	11.111	3.2164e-06	0.00016996	6.4528e-06
Butyrate Metabolism	19	8	93.622	11.111	3.2604e-06	0.00016996	6.4528e-06
Pentose Phosphate Pathway	29	7	93.649	11.111	4.1432e-06	0.00019473	7.102e-06
Valine, Leucine and Isoleucine Degradation	60	8	93.602	11.111	4.1809e-06	0.00019473	7.102e-06
Phytanic Acid Peroxisomal Oxidation	26	7	93.602	11.111	4.183e-06	0.00019473	7.102e-06
Mitochondrial Electron Transport Chain	19	7	93.594	11.111	4.1833e-06	0.00019473	7.102e-06
Ketone Body Metabolism	13	4	93.606	11.111	4.2334e-06	0.00019473	7.102e-06
Catecholamine Biosynthesis	20	4	82.741	11.111	4.2772e-06	0.00019473	7.102e-06
Thiamine Metabolism	9	4	93.664	11.111	4.3238e-06	0.00019473	7.102e-06
Alanine Metabolism	17	4	93.664	11.111	4.3304e-06	0.00019473	7.102e-06
Riboflavin Metabolism	20	5	93.662	11.111	4.335e-06	0.00019473	7.102e-06
Pantothenate and CoA Biosynthesis	21	4	93.662	11.111	4.336e-06	0.00019473	7.102e-06
Phenylacetate Metabolism	9	3	93.634	11.111	4.5168e-06	0.00019473	7.2729e-06
Histidine Metabolism	43	15	92.795	11.111	4.5973e-06	0.00019473	7.279e-06
Aspartate Metabolism	35	7	93.355	11.111	4.8234e-06	0.00019473	7.5119e-06
Phosphatidylinositol Phosphate Metabolism	17	3	92.641	11.111	6.4634e-06	0.00021975	9.6623e-06
Sulfate/Sulfite Metabolism	22	2	92.743	11.111	6.6054e-06	0.00021975	9.6623e-06
Trehalose Degradation	11	2	92.743	11.111	6.6054e-06	0.00021975	9.6623e-06
Glutathione Metabolism	21	5	92.608	11.111	6.611e-06	0.00021975	9.6623e-06
Lactose Synthesis	20	3	92.417	11.111	6.7674e-06	0.00021975	9.7409e-06
Pyrimidine Metabolism	59	11	89.747	11.111	1.6846e-05	0.00048852	2.3886e-05
Glutamate Metabolism	49	13	87.826	11.111	2.1904e-05	0.0006133	3.06e-05
Fatty Acid Biosynthesis	35	9	87.782	11.111	4.2536e-05	0.0011485	5.8563e-05
Warburg Effect	58	16	61.241	11.111	5.1328e-05	0.0013345	6.966e-05
Amino Sugar Metabolism	33	4	83.631	11.111	9.9017e-05	0.0024754	0.00013249
Phenylalanine and Tyrosine Metabolism	28	5	80.961	11.111	0.00021018	0.0050443	0.00027732
Selenoamino Acid Metabolism	28	7	72.267	11.111	0.00022062	0.0050742	0.0002871
Tryptophan Metabolism	60	12	65.51	11.111	0.00026479	0.0058253	0.00033993
Purine Metabolism	74	17	71.795	11.111	0.0012796	0.026872	0.0016208
Lactose Degradation	9	3	62.788	11.111	0.0017678	0.035357	0.0022098
Sphingolipid Metabolism	40	7	53.625	11.111	0.0022816	0.04335	0.0028149
Pyruvate Metabolism	48	11	67.006	11.111	0.003374	0.060733	0.0041094
Gluconeogenesis	35	7	66.042	11.111	0.0042192	0.071727	0.0050737
Ubiquinone Biosynthesis	20	2	58.946	11.111	0.0060738	0.09718	0.0072126
Methylhistidine Metabolism	4	1	59.573	11.111	0.0089095	0.13364	0.010449
Citric Acid Cycle	32	10	54.258	11.111	0.011718	0.16405	0.013576
Spermidine and Spermine Biosynthesis	18	2	46.812	11.111	0.012594	0.16405	0.014415
Degradation of Superoxides	11	1	55.37	11.111	0.01359	0.16405	0.01537
Mitochondrial Beta-Oxidation of Medium Chain Saturated Fatty Acids	27	7	48.501	11.111	0.021382	0.2352	0.023898
Arachidonic Acid Metabolism	69	2	34.322	11.111	0.024625	0.24625	0.027063
Transfer of Acetyl Groups into Mitochondria	22	8	48.619	11.111	0.024784	0.24625	0.027063
Vitamin B6 Metabolism	20	2	36.549	11.111	0.029163	0.24625	0.031483

### Sheet: Upregulated on 108N
Quantitative Enrichment Analysis - Small Molecule Pathway Database (SMPDB)
Metabolite set upregulated on 108N diet	Total Cmpd	Hits	Statistic Q	Expected Q	Raw p	Holm p	FDR
Pentose Phosphate Pathway	29	5	97.098	11.111	2.9346e-08	2.7585e-06	2.7585e-06
Methionine Metabolism	43	7	97.216	11.111	6.2966e-08	5.8558e-06	2.9594e-06
Vitamin B6 Metabolism	20	3	89.827	11.111	1.759e-07	1.6183e-05	5.5115e-06
Porphyrin Metabolism	40	2	96.908	11.111	2.4618e-07	2.2402e-05	5.7852e-06
Threonine and 2-Oxobutanoate Degradation	20	3	95.891	11.111	7.8551e-07	7.0696e-05	1.1621e-05
Aspartate Metabolism	35	11	76.298	11.111	1.6015e-06	0.00014253	1.1621e-05
Homocysteine Degradation	9	3	88.079	11.111	1.6353e-06	0.0001439	1.1621e-05
Ubiquinone Biosynthesis	20	3	94.903	11.111	1.8422e-06	0.00016027	1.1621e-05
Cardiolipin Biosynthesis	11	3	94.913	11.111	1.8601e-06	0.00016027	1.1621e-05
De Novo Triacylglycerol Biosynthesis	9	2	94.913	11.111	1.8601e-06	0.00016027	1.1621e-05
Glycerol Phosphate Shuttle	11	1	94.919	11.111	1.8612e-06	0.00016027	1.1621e-05
Mitochondrial Electron Transport Chain	19	1	94.919	11.111	1.8612e-06	0.00016027	1.1621e-05
Glycerolipid Metabolism	25	5	94.879	11.111	1.8665e-06	0.00016027	1.1621e-05
Inositol Metabolism	33	2	94.686	11.111	2.0395e-06	0.0001652	1.1621e-05
Inositol Phosphate Metabolism	26	1	94.793	11.111	2.053e-06	0.0001652	1.1621e-05
Phosphatidylinositol Phosphate Metabolism	17	1	94.793	11.111	2.053e-06	0.0001652	1.1621e-05
Ammonia Recycling	32	9	77.441	11.111	2.1016e-06	0.0001652	1.1621e-05
Biotin Metabolism	8	3	93.743	11.111	4.296e-06	0.00033079	2.2434e-05
Galactose Metabolism	38	5	78.972	11.111	5.7491e-06	0.00043693	2.8443e-05
Sulfate/Sulfite Metabolism	22	3	92.486	11.111	8.7618e-06	0.00065713	4.0358e-05
Androgen and Estrogen Metabolism	33	2	92.48	11.111	9.0161e-06	0.00066719	4.0358e-05
Pantothenate and CoA Biosynthesis	21	8	91.435	11.111	1.2561e-05	0.00091694	5.3669e-05
Taurine and Hypotaurine Metabolism	12	2	91.485	11.111	1.4819e-05	0.001067	5.8412e-05
Bile Acid Biosynthesis	65	4	91.055	11.111	1.4914e-05	0.001067	5.8412e-05
Warburg Effect	58	12	74.042	11.111	1.8882e-05	0.0013217	7.0995e-05
Beta-Alanine Metabolism	34	12	83.709	11.111	1.9727e-05	0.0013612	7.132e-05
Urea Cycle	29	10	74.423	11.111	2.2957e-05	0.0015611	7.8962e-05
Spermidine and Spermine Biosynthesis	18	3	59.948	11.111	2.6822e-05	0.001797	7.8962e-05
Steroidogenesis	43	1	90.145	11.111	2.6881e-05	0.001797	7.8962e-05
Vitamin K Metabolism	14	1	90.145	11.111	2.6881e-05	0.001797	7.8962e-05
Androstenedione Metabolism	24	1	90.145	11.111	2.6881e-05	0.001797	7.8962e-05
Estrone Metabolism	24	1	90.145	11.111	2.6881e-05	0.001797	7.8962e-05
Glutamate Metabolism	49	13	73.069	11.111	2.7872e-05	0.001797	7.9394e-05
Amino Sugar Metabolism	33	8	61.324	11.111	2.8924e-05	0.001797	7.9966e-05
Malate-Aspartate Shuttle	10	4	79.163	11.111	3.4109e-05	0.0020466	9.1608e-05
Butyrate Metabolism	19	3	69.932	11.111	3.6846e-05	0.0021739	9.5201e-05
Ketone Body Metabolism	13	2	70.471	11.111	3.7473e-05	0.0021739	9.5201e-05
Phospholipid Biosynthesis	29	5	86.603	11.111	4.3163e-05	0.0024603	0.00010677
Gluconeogenesis	35	7	78.496	11.111	7.5498e-05	0.0042279	0.00018074
Glycine and Serine Metabolism	59	17	79.938	11.111	7.6912e-05	0.0042302	0.00018074
Propanoate Metabolism	42	8	84.359	11.111	8.662e-05	0.0046775	0.0001956
Carnitine Synthesis	22	2	86.152	11.111	8.9378e-05	0.004737	0.0001956
Lysine Degradation	30	7	84.715	11.111	8.9478e-05	0.004737	0.0001956
Starch and Sucrose Metabolism	31	5	61.768	11.111	0.00010704	0.005459	0.00022867
Purine Metabolism	74	15	70.046	11.111	0.00011499	0.0057494	0.0002402
Tyrosine Metabolism	72	14	77.723	11.111	0.00012226	0.0059906	0.00024941
Phenylalanine and Tyrosine Metabolism	28	7	77.738	11.111	0.0001247	0.0059906	0.00024941
Sphingolipid Metabolism	40	4	85.046	11.111	0.00014209	0.0066782	0.00027826
Phosphatidylcholine Biosynthesis	14	2	85.06	11.111	0.00014523	0.0066805	0.0002786
Phytanic Acid Peroxisomal Oxidation	26	4	84.872	11.111	0.00015271	0.0068721	0.00028147
Oxidation of Branched Chain Fatty Acids	26	3	84.872	11.111	0.00015271	0.0068721	0.00028147
Histidine Metabolism	43	6	82.361	11.111	0.00016584	0.0071311	0.00029978
Valine, Leucine and Isoleucine Degradation	60	9	78.083	11.111	0.00017747	0.0074536	0.00031475
Tryptophan Metabolism	60	9	80.84	11.111	0.00021372	0.0087624	0.00037203
Methylhistidine Metabolism	4	1	82.661	11.111	0.00026644	0.010658	0.00045537
Citric Acid Cycle	32	3	81.343	11.111	0.0002916	0.011372	0.00048121
Cysteine Metabolism	26	7	80.211	11.111	0.0002918	0.011372	0.00048121
Alanine Metabolism	17	5	78.62	11.111	0.00036061	0.013343	0.0005746
Glucose-Alanine Cycle	13	6	78.586	11.111	0.00036066	0.013343	0.0005746
Fatty Acid Biosynthesis	35	3	75.829	11.111	0.00038231	0.013381	0.00059895
Nicotinate and Nicotinamide Metabolism	37	6	60.906	11.111	0.0013902	0.047266	0.0021422
Pyruvate Metabolism	48	7	72.425	11.111	0.0016926	0.055856	0.0025274
Pyruvaldehyde Degradation	10	2	72.428	11.111	0.0016939	0.055856	0.0025274
Glycolysis	25	5	72.362	11.111	0.0017751	0.055856	0.0025717
Transfer of Acetyl Groups into Mitochondria	22	4	72.376	11.111	0.0017783	0.055856	0.0025717
Thyroid hormone synthesis	13	2	72.265	11.111	0.0018364	0.055856	0.0025764
Catecholamine Biosynthesis	20	2	72.265	11.111	0.0018364	0.055856	0.0025764
Pterine Biosynthesis	29	2	65.926	11.111	0.0018869	0.055856	0.0026084
D-Arginine and D-Ornithine Metabolism	11	2	70.671	11.111	0.0021063	0.055856	0.0028695
Pyrimidine Metabolism	59	13	60.973	11.111	0.004953	0.12382	0.0066512
Arginine and Proline Metabolism	53	12	47.598	11.111	0.0058094	0.13943	0.0076913
Phenylacetate Metabolism	9	3	53.806	11.111	0.015756	0.36239	0.020571
Glutathione Metabolism	21	5	40.787	11.111	0.02178	0.47915	0.028045
Selenoamino Acid Metabolism	28	3	49.942	11.111	0.022299	0.47915	0.028326
