## Supplementary Table 4 for "A defined diet for pre-adult *Drosophila melanogaster*"

### Sheet: AA Solutions
mol_FLYaa
Essentials		108N Concentration (g/L)		Single AA Solution Concentration (mg/mL)	1L 108N (mL)	72mL 108N (µL)	6mL vial 108N (µL)	50% BCAA 6mL vial (µL)	75% BCAA 6mL vial (µL)	Notes
Phe	F	0.543		32.58	16.6667	1200	100	50	75
His	H	0.353		21.18	16.6667	1200	100	50	75
Ile	I*	0.61		36.6	16.6667	1200	100	50	75	Added HCl
Lys	K	0.737		44.22	16.6667	1200	100	50	75
Leu	L*	1.11		53.28	20.8333	1500	125	62.5	93.75	Added HCl
Met	M	0.323		19.38	16.6667	1200	100	50	75
Arg	R	0.88		52.8	16.6667	1200	100	50	75
Thr	T	0.597		35.82	16.6667	1200	100	50	75
Val	V	0.647		38.82	16.6667	1200	100	50	75	Added HCl
Trp	W	0.173		10.38	16.6667	1200	100	50	75
NON-Essentials
Ala	A	0.593		35.58	16.6667	1200	100	50	75
Cys	C**	0.183		10.98	16.6667	1200	100	50	75
Asp	D	0.63		37.8	16.6667	1200	100	50	75
Glu	E***	0.817		49.02	16.6667	1200	100	50	75	Common Stock Solutions
Gly	G	0.413		24.78	16.6667	1200	100	50	75
Asn	N	0.553		33.18	16.6667	1200	100	50	75
Pro	P	0.527		31.62	16.6667	1200	100	50	75
Gln	Q	0.603		36.18	16.6667	1200	100	50	75
Ser	S	0.743		44.58	16.6667	1200	100	50	75
Tyr	Y*	0.5		30	16.6667	1200	100	50	75
							350

### Sheet: AA Stock Solutions
	200	ml	300 mL cook (108N)	1800 mL cook (108N)				58.74
ESSENTIALS			in 9.79 ml	in 59 ml
F	3.32911	g	0.16296	0.977759	g
H	2.1588	g	0.105673	0.634039	g
I*					g	added as powder at the end
K	4.50536	g	0.220537	1.32322	g
L*					g	added as powder at the end
M	1.99144	g	0.0974811	0.584887	g
R	5.38331	g	0.263513	1.58108	g
T	3.65355	g	0.178841	1.07305	g
V	3.96197	g			g
W	1.06045	g	0.0519092	0.311455	g
NON-ESSENTIALS
A	3.6353	g	0.177948	1.06769	g
C**	7.27741	g			g	from pre-made solution
D	3.86788	g	0.189333	1.136	g
E***					g	from pre-made solution
G	2.53293	g	0.123987	0.743923	g
N	3.39865	g	0.166364	0.998184	g
P	3.22828	g	0.158024	0.948145	g
Q	3.70021	g	0.181125	1.08675	g
S	4.54789	g	0.222619	1.33571	g
Y*					g	added as powder at the end

### Sheet: Liquid Robot Data
Volumes (µL) per 6mL (max. 350µL per 6mL)									Volumes (µL) per 72mL media(12x 6mL vials with max. 350µL per vial)
Diet No.	Ratio (L:I:V)	Leucine	Isoleucine	Valine	Water	Total Volume			Diet No.	Ratio (L:I:V)	Leucine	Isoleucine	Valine	Water	Total Volume
1	50:50:50	75	50	50	175	350			1	50:50:50	900	600	600	2100	4200
2	50:50:75	75	50	75	150	350			2	50:50:75	900	600	900	1800	4200
3	50:50:100	75	50	100	125	350			3	50:50:100	900	600	1200	1500	4200
4	50:75:50	75	75	50	150	350			4	50:75:50	900	900	600	1800	4200
5	50:75:75	75	75	75	125	350			5	50:75:75	900	900	900	1500	4200
6	50:75:100	75	75	100	100	350			6	50:75:100	900	900	1200	1200	4200
7	50:100:50	75	100	50	125	350			7	50:100:50	900	1200	600	1500	4200
8	50:100:75	75	100	75	100	350			8	50:100:75	900	1200	900	1200	4200
9	50:100:100	75	100	100	75	350			9	50:100:100	900	1200	1200	900	4200
10	75:50:50	100	50	50	150	350			10	75:50:50	1200	600	600	1800	4200
11	75:50:75	100	50	75	125	350			11	75:50:75	1200	600	900	1500	4200
12	75:50:100	100	50	100	100	350			12	75:50:100	1200	600	1200	1200	4200
13	75:75:50	100	75	50	125	350			13	75:75:50	1200	900	600	1500	4200
14	75:75:75	100	75	75	100	350			14	75:75:75	1200	900	900	1200	4200
15	75:75:100	100	75	100	75	350			15	75:75:100	1200	900	1200	900	4200
16	75:100:50	100	100	50	100	350			16	75:100:50	1200	1200	600	1200	4200
17	75:100:75	100	100	75	75	350			17	75:100:75	1200	1200	900	900	4200
18	75:100:100	100	100	100	50	350			18	75:100:100	1200	1200	1200	600	4200
19	100:50:50	125	50	50	125	350			19	100:50:50	1500	600	600	1500	4200
20	100:50:75	125	50	75	100	350			20	100:50:75	1500	600	900	1200	4200
21	100:50:100	125	50	100	75	350			21	100:50:100	1500	600	1200	900	4200
22	100:75:50	125	75	50	100	350			22	100:75:50	1500	900	600	1200	4200
23	100:75:75	125	75	75	75	350			23	100:75:75	1500	900	900	900	4200
24	100:75:100	125	75	100	50	350			24	100:75:100	1500	900	1200	600	4200
25	100:100:50	125	100	50	75	350			25	100:100:50	1500	1200	600	900	4200
26	100:100:75	125	100	75	50	350			26	100:100:75	1500	1200	900	600	4200
27	100:100:100	125	100	100	25	350			27	100:100:100	1500	1200	1200	300	4200
										Total Volume:	32400	24300	24300	32400
NOTE: If using leucine, a greater volume is required, the below calculations can be used for any 3 other AA
Volumes (µL) per 6mL (max. 350µL per 6mL)									Volumes (µL) per 72mL media(12x 6mL vials with max. 350µL per vial)
Diet No.	Ratio (AA1:AA2:AA3)	AA 1	AA 2	AA 3	Water	Total Volume			Diet No.	Ratio (L:I:V)	Leucine	Isoleucine	Valine	Water	Total Volume
1	50:50:50	50	50	50	200	350			1	50:50:50	600	600	600	2400	4200
2	50:50:75	50	50	75	175	350			2	50:50:75	600	600	900	2100	4200
3	50:50:100	50	50	100	150	350			3	50:50:100	600	600	1200	1800	4200
4	50:75:50	50	75	50	175	350			4	50:75:50	600	900	600	2100	4200
5	50:75:75	50	75	75	150	350			5	50:75:75	600	900	900	1800	4200
6	50:75:100	50	75	100	125	350			6	50:75:100	600	900	1200	1500	4200
7	50:100:50	50	100	50	150	350			7	50:100:50	600	1200	600	1800	4200
8	50:100:75	50	100	75	125	350			8	50:100:75	600	1200	900	1500	4200
9	50:100:100	50	100	100	100	350			9	50:100:100	600	1200	1200	1200	4200
10	75:50:50	75	50	50	175	350			10	75:50:50	900	600	600	2100	4200
11	75:50:75	75	50	75	150	350			11	75:50:75	900	600	900	1800	4200
12	75:50:100	75	50	100	125	350			12	75:50:100	900	600	1200	1500	4200
13	75:75:50	75	75	50	150	350			13	75:75:50	900	900	600	1800	4200
14	75:75:75	75	75	75	125	350			14	75:75:75	900	900	900	1500	4200
15	75:75:100	75	75	100	100	350			15	75:75:100	900	900	1200	1200	4200
16	75:100:50	75	100	50	125	350			16	75:100:50	900	1200	600	1500	4200
17	75:100:75	75	100	75	100	350			17	75:100:75	900	1200	900	1200	4200
18	75:100:100	75	100	100	75	350			18	75:100:100	900	1200	1200	900	4200
19	100:50:50	100	50	50	150	350			19	100:50:50	1200	600	600	1800	4200
20	100:50:75	100	50	75	125	350			20	100:50:75	1200	600	900	1500	4200
21	100:50:100	100	50	100	100	350			21	100:50:100	1200	600	1200	1200	4200
22	100:75:50	100	75	50	125	350			22	100:75:50	1200	900	600	1500	4200
23	100:75:75	100	75	75	100	350			23	100:75:75	1200	900	900	1200	4200
24	100:75:100	100	75	100	75	350			24	100:75:100	1200	900	1200	900	4200
25	100:100:50	100	100	50	100	350			25	100:100:50	1200	1200	600	1200	4200
26	100:100:75	100	100	75	75	350			26	100:100:75	1200	1200	900	900	4200
27	100:100:100	100	100	100	50	350			27	100:100:100	1200	1200	1200	600	4200

### Sheet: 108N 6% Ac-OH cook
		1500mL
	mM biologically available N	108N
Agar		10.5	g	Before autoclave
Tyr		0.75	g
Sucrose		25.695	g
Cholesterol		22.5	mL
CaCl2	1000x	1.5	mL
MgSO4	1000x	1.5	mL
CuSO4	1000x	1.5	mL
FeSO4	1000x	1.5	mL
MnCl2	1000x	1.5	mL
ZnSO4	1000x	1.5	mL
Total		1153.11
Buffer		150	mL	After autoclave
Nucl/lipid soln		12	mL
FLYaa soln	EAA (w/o val)	49.02	mL
	NEAA (w/o cys)	49.02	mL
	Glutamate (100mg/ml)	12.3	mL
	Cys (50mg/ml)	5.55	mL
Vitamins		31.5	mL
Folate		1.5	mL
Propionic Acid		9	mL
Nipagin		22.5	mL
Acetic Acid		4.5	mL

### Sheet: Sugar-Yeast diet
Sugar-Yeast diet
H2O	1000 mL
Agar	4.75 g
Dry yeast	10.7 g
Glucose (dextrose)	47.6 g
Raw sugar	23.8 g
Semolina	59.5 g
Propionic acid	3.6 mL
Nipagin	7.1 mL
Potassium tartrate	7.1 g
Calcium chloride	0.45 g
